# Optimizing and benchmarking polygenic risk scores with GWAS summary statistics

**DOI:** 10.1101/2022.10.26.513833

**Authors:** Zijie Zhao, Tim Gruenloh, Meiyi Yan, Yixuan Wu, Zhongxuan Sun, Jiacheng Miao, Yuchang Wu, Jie Song, Qiongshi Lu

**Affiliations:** Department of Biostatistics and Medical Informatics, University of Wisconsin-Madison, WI; Department of Statistics, University of Wisconsin-Madison, WI; Center for Demography of Health and Aging, University of Wisconsin-Madison, Madison, WI

**Author notes:** To whom correspondence should be addressed: Dr. Qiongshi Lu.

**Keywords:** genome-wide association study, GWAS summary statistics, polygenic risk score, PRS model-tuning, PRS benchmark, ensemble learning

## Abstract

**Background:** Polygenic risk score (PRS) is a major research topic in human genetics. However, a significant gap exists between PRS methodology and applications in practice due to often unavailable individual-level data for various PRS tasks including model fine-tuning, benchmarking, and ensemble learning.

**Results:** We introduce an innovative statistical framework to optimize and benchmark PRS models using summary statistics of genome-wide association studies. This framework builds upon our previous work and can fine-tune virtually all existing PRS models while accounting for linkage disequilibrium. In addition, we provide an ensemble learning strategy named PUMAS-ensemble to combine multiple PRS models into an ensemble score without requiring external data for model fitting. Through extensive simulations and analysis of many complex traits in the UK Biobank, we demonstrate that this approach closely approximates gold-standard analytical strategies based on external validation, and substantially outperforms state-of-the-art PRS methods.

**Conclusions:** Our method is a powerful and general modeling technique that can continue to combine the best-performing PRS methods out there through ensemble learning and could become an integral component for all future PRS applications.
