## Supplementary table 1 for "Optimizing and benchmarking polygenic risk scores with GWAS summary statistics"

### Sheet: Table S1
Table S1: PUMAS-ensemble quantitative simulation results in UKB
Method	Model	h2 = 0.2				h2 = 0.5				h2 = 0.8
		p = 0.1%		p = 20%		p = 0.1%		p = 20%		p = 0.1%		p = 20%
		PUMAS-ensemble	MCCV	PUMAS-ensemble	MCCV	PUMAS-ensemble	MCCV	PUMAS-ensemble	MCCV	PUMAS-ensemble	MCCV	PUMAS-ensemble	MCCV
lassosum	s=0.2,lambda=5e-3	0.0657537	0.0649361	0.0234127	0.0255684	0.12201	0.120782	0.127775	0.131542	0.553144	0.525397	0.300123	0.281358
	s=0.2,lambda=1e-2	0.13341	0.130153	0.0131601	0.0140947	0.41535	0.40394	0.0867933	0.0888864	0.682422	0.671145	0.185107	0.191822
	s=0.5,lambda=5e-3	0.0724084	0.0715494	0.0263003	0.0282052	0.160194	0.151293	0.137406	0.141544	0.564717	0.538521	0.310084	0.295086
	s=0.5,lambda=1e-2	0.131086	0.129072	0.0135537	0.0146266	0.404291	0.391397	0.0880354	0.0900294	0.66304	0.648721	0.182861	0.189077
	s=0.9,lambda=5e-3	0.0807394	0.0805326	0.0304356	0.0328666	0.201968	0.1906	0.146805	0.151902	0.536591	0.514153	0.298381	0.294462
	s=0.9,lambda=1e-2	0.114158	0.113502	0.013177	0.0143976	0.341573	0.334168	0.0819143	0.0822531	0.567775	0.553553	0.156593	0.162666
LDpred2	Inf	0.0341815	0.0366574	0.0355571	0.0405208	0.168889	0.165935	0.160826	0.167756	0.336226	0.307846	0.345077	0.335493
	p=auto	0.113876	0.130387	0.0351143	0.0397632	0.400548	0.405911	0.161403	0.167822	0.65111	0.65865	0.343124	0.334786
	p=1e-3,sp	0.136757	0.139555	0.0125541	0.0135329	0.441481	0.438048	0.059589	0.0683633	0.586795	0.580475	0.116178	0.136606
	p=1e-2,sp	0.110388	0.113273	0.0297475	0.0337571	0.427323	0.412297	0.133916	0.137791	0.66394	0.613981	0.212929	0.233323
	p=1e-1,sp	0.0555055	0.0581915	0.0331305	0.0376327	0.302832	0.292391	0.15414	0.159647	0.565819	0.544472	0.317079	0.315323
PRS-CS	phi=1e-04	0.105758	0.106645	0.0339501	0.0384479	0.384715	0.374464	0.146778	0.15532	0.641855	0.640453	0.274128	0.274435
	phi=1e-02	0.0423074	0.0454241	0.0312832	0.0355343	0.230013	0.228597	0.150258	0.164479	0.44371	0.444003	0.330703	0.332079
	phi=auto	0.105736	0.10553	0.0340036	0.0374849	0.382747	0.374046	0.149595	0.156551	0.639991	0.636347	0.285806	0.286788
SDPR		0.113425	0.113639	0.0351322	0.0404374	0.396093	0.379113	0.166076	0.171926	0.667224	0.675505	0.348737	0.332193
Ensemble		0.141159	0.14186	0.0361711	0.0414692	0.447975	0.440432	0.16766	0.174194	0.707347	0.704339	0.35925	0.345089
Note: R2 of each fine-tuned PRS method are highlighted in red for both approaches.
