## Supplementary table 2 for "Optimizing and benchmarking polygenic risk scores with GWAS summary statistics"

### Sheet: Table S2
Table S2: PUMAS-ensemble binary simulation results in UKB
Method	Model	5-5 split												1-9 split
		h2 = 0.2				h2 = 0.5				h2 = 0.8				h2 = 0.2				h2 = 0.5				h2 = 0.8
		p = 0.1%		p = 20%		p = 0.1%		p = 20%		p = 0.1%		p = 20%		p = 0.1%		p = 20%		p = 0.1%		p = 20%		p = 0.1%		p = 20%
		PUMAS-ensemble	MCCV	PUMAS-ensemble	MCCV	PUMAS-ensemble	MCCV	PUMAS-ensemble	MCCV	PUMAS-ensemble	MCCV	PUMAS-ensemble	MCCV	PUMAS-ensemble	MCCV	PUMAS-ensemble	MCCV	PUMAS-ensemble	MCCV	PUMAS-ensemble	MCCV	PUMAS-ensemble	MCCV	PUMAS-ensemble	MCCV
lassosum	s=0.2,lambda=5e-3	0.0657537	0.0649361	0.0234127	0.0255684	0.157764	0.142772	0.0572146	0.0602019	0.291699	0.291207	0.143451	0.139309	0.00600182	0.00682983	0.00296419	0.00487089	0.0505069	0.0491464	0.0185223	0.0200762	0.115	0.113157	0.046658	0.0480872
	s=0.2,lambda=1e-2	0.13341	0.130153	0.0131601	0.0140947	0.248791	0.238498	0.0341581	0.0381602	0.41084	0.411441	0.0865454	0.090106	0.0196194	0.0184604	0.00134028	0.00231626	0.105453	0.102848	0.0107522	0.011246	0.195239	0.198969	0.0277183	0.0275731
	s=0.5,lambda=5e-3	0.0724084	0.0715494	0.0263003	0.0282052	0.170309	0.154962	0.0622117	0.065884	0.303464	0.304859	0.151771	0.147706	0.00718036	0.00798536	0.00331554	0.00528421	0.0562918	0.0547722	0.0205793	0.0220702	0.124941	0.123251	0.0505216	0.0525837
	s=0.5,lambda=1e-2	0.131086	0.129072	0.0135537	0.0146266	0.244478	0.2326	0.0348746	0.0393128	0.400833	0.397871	0.0853014	0.0888135	0.0205622	0.019567	0.00144949	0.00240895	0.104865	0.101925	0.0110115	0.0115928	0.190094	0.194799	0.0277166	0.0278946
	s=0.9,lambda=5e-3	0.0807394	0.0805326	0.0304356	0.0328666	0.178167	0.165487	0.0699215	0.0740552	0.30008	0.303623	0.155012	0.152046	0.00975594	0.0103078	0.0039846	0.00631668	0.0643163	0.0643519	0.0233859	0.025181	0.135135	0.135011	0.0565169	0.0575189
	s=0.9,lambda=1e-2	0.114158	0.113502	0.013177	0.0143976	0.208333	0.19903	0.0336205	0.0359812	0.346087	0.339556	0.0729626	0.0750144	0.0200609	0.0200583	0.00153721	0.00251073	0.0907072	0.0897281	0.0105014	0.011072	0.163683	0.16858	0.0246281	0.0251288
LDpred2	Inf	0.0341815	0.0366574	0.0355571	0.0405208	0.0844447	0.0827883	0.0783402	0.0832146	0.170792	0.178639	0.174689	0.172332	0.00393422	0.00478325	0.00515699	0.00659753	0.0252314	0.0281277	0.0256397	0.0294836	0.0665937	0.0681433	0.063402	0.0656595
	p=auto	0.113876	0.130387	0.0351143	0.0397632	0.243382	0.25002	0.0784754	0.0830905	0.408609	0.421941	0.173034	0.171366	0.00518418	0.00541059	0.00452261	0.00583516	0.0877118	0.0911819	0.0252147	0.0292259	0.181809	0.186429	0.0629043	0.0648084
	p=1e-3,sp	0.136757	0.139555	0.0125541	0.0135329	0.256637	0.259664	0.0310355	0.0346633	0.365405	0.380128	0.0572509	0.0641703	0.021396	0.0210933	0.00232824	0.00339487	0.116463	0.111347	0.0108835	0.0112736	0.200377	0.206385	0.0193403	0.0208265
	p=1e-2,sp	0.110388	0.113273	0.0297475	0.0337571	0.24259	0.230617	0.0649098	0.0698759	0.405511	0.401701	0.120257	0.128955	0.00911076	0.00981688	0.00449311	0.00612247	0.0851589	0.0827716	0.022705	0.0254275	0.17596	0.181457	0.0517312	0.0525819
	p=1e-1,sp	0.0555055	0.0581915	0.0331305	0.0376327	0.152203	0.142282	0.0745025	0.0790339	0.289216	0.294481	0.159356	0.159563	0.00522707	0.00582823	0.00473763	0.00623957	0.0419647	0.0434959	0.0246094	0.0275539	0.110299	0.113791	0.0607948	0.0607241
PRS-CS	phi=1e-04	0.105758	0.106645	0.0339501	0.0384479	0.220829	0.211162	0.0750129	0.0790847	0.372201	0.383678	0.149071	0.148296	0.0118446	0.0126608	0.00474026	0.0069043	0.0813237	0.0816277	0.0253819	0.0282312	0.171564	0.174505	0.058147	0.0611451
	phi=1e-02	0.0423074	0.0454241	0.0312832	0.0355343	0.1115	0.109022	0.0731598	0.0800018	0.219034	0.231953	0.169296	0.169622	0.0038392	0.00542412	0.00380729	0.00543016	0.0310686	0.0352732	0.0234855	0.0269887	0.0807606	0.0845985	0.0571611	0.0634503
	phi=auto	0.105736	0.10553	0.0340036	0.0374849	0.220989	0.209498	0.0751047	0.0798542	0.370758	0.380605	0.150783	0.15235	0.011795	0.0131835	0.00529939	0.00659246	0.0814788	0.0823588	0.0260553	0.0279098	0.171776	0.175961	0.0590484	0.0621218
SDPR		0.113425	0.113639	0.0351322	0.0404374	0.23076	0.214986	0.0845596	0.0854288	0.397926	0.409934	0.183028	0.143723	0.00851402	0.0103388	0.00521264	0.0065468	0.0820485	0.0756813	0.0264182	0.0300423	0.184066	0.191159	0.066152	0.067703
Ensemble		0.141159	0.14186	0.0361711	0.0414692	0.264912	0.260807	0.0841203	0.0866574	0.421932	0.436442	0.183707	0.175303	0.0231662	0.0218046	0.0054825	0.00721742	0.1168	0.112349	0.0272938	0.030631	0.209267	0.212388	0.0665812	0.0687847
Note: R2 of each fine-tuned PRS method are highlighted in red for both approaches.
