## Supplementary table 3 for "Optimizing and benchmarking polygenic risk scores with GWAS summary statistics"

### Sheet: Table S3
Table S3: PUMAS quantitative simulation results in UKB
Method	Model	h2 = 0.2				h2 = 0.5				h2 = 0.8
		p = 0.1%		p = 20%		p = 0.1%		p = 20%		p = 0.1%		p = 20%
		PUMAS	MCCV	PUMAS	MCCV	PUMAS	MCCV	PUMAS	MCCV	PUMAS	MCCV	PUMAS	MCCV
lassosum	s=0.2,lambda=5e-3	0.0667914	0.0630077	0.0246953	0.0263102	0.120625	0.11804	0.132945	0.133691	0.568018	0.519765	0.307273	0.28474
	s=0.2,lambda=1e-2	0.132354	0.126525	0.0132718	0.0143853	0.40979	0.399744	0.0866811	0.0869986	0.697699	0.668717	0.193739	0.192389
	s=0.5,lambda=5e-3	0.0726762	0.0696079	0.0275151	0.0288062	0.158914	0.149011	0.14233	0.143355	0.579782	0.533453	0.317746	0.297403
	s=0.5,lambda=1e-2	0.129371	0.125013	0.0136518	0.0147231	0.397897	0.386708	0.087637	0.0879794	0.677902	0.646232	0.191153	0.188216
	s=0.9,lambda=5e-3	0.0791562	0.0783904	0.0319058	0.0328282	0.202315	0.188953	0.149964	0.151158	0.549569	0.510045	0.302692	0.293875
	s=0.9,lambda=1e-2	0.111495	0.109303	0.0133079	0.0141734	0.334527	0.327035	0.0802065	0.0800973	0.579501	0.549303	0.161207	0.159547
LDpred2	Inf	0.0328616	0.0347823	0.0374419	0.0383539	0.169876	0.165314	0.164898	0.165467	0.343566	0.30425	0.346055	0.336079
	p=auto	0.109028	0.125268	0.0367971	0.0378847	0.382524	0.402544	0.165326	0.165579	0.645488	0.655708	0.344634	0.33534
	p=1e-3,sp	0.135287	0.137392	0.0130452	0.012602	0.430364	0.434608	0.0563376	0.0667048	0.594691	0.574018	0.115065	0.134669
	p=1e-2,sp	0.110621	0.110098	0.0313448	0.0312668	0.423197	0.408439	0.135114	0.135609	0.676673	0.610238	0.21406	0.230039
	p=1e-1,sp	0.0549508	0.0559608	0.0350526	0.0347888	0.301413	0.288038	0.156619	0.15713	0.580418	0.541943	0.317292	0.312328
PRS-CS	phi=1e-04	0.103668	0.103618	0.0351115	0.0366211	0.381361	0.37105	0.149331	0.151566	0.656486	0.637421	0.277946	0.274096
	phi=1e-02	0.0411646	0.0432213	0.0322201	0.0356297	0.230302	0.226526	0.154833	0.164628	0.457649	0.440057	0.334503	0.334654
	phi=auto	0.103299	0.102696	0.0351597	0.0363939	0.378899	0.370266	0.153468	0.153894	0.653001	0.633545	0.289069	0.285674
Note: R2 of each fine-tuned PRS method are highlighted in red for both approaches.
