## Supplementary table 4 for "Optimizing and benchmarking polygenic risk scores with GWAS summary statistics"

### Sheet: Table S4
Table S4: PUMAS binary simulation results in UKB
Method	Model	5-5 split												1-9 split
		h2 = 0.2				h2 = 0.5				h2 = 0.8				h2 = 0.2				h2 = 0.5				h2 = 0.8
		p = 0.1%		p = 20%		p = 0.1%		p = 20%		p = 0.1%		p = 20%		p = 0.1%		p = 20%		p = 0.1%		p = 20%		p = 0.1%		p = 20%
		PUMAS	MCCV	PUMAS	MCCV	PUMAS	MCCV	PUMAS	MCCV	PUMAS	MCCV	PUMAS	MCCV	PUMAS	MCCV	PUMAS	MCCV	PUMAS	MCCV	PUMAS	MCCV	PUMAS	MCCV	PUMAS	MCCV
lassosum	s=0.2,lambda=5e-3	0.0264527	0.0253754	0.0106804	0.0109634	0.156802	0.144698	0.0626676	0.0582359	0.307709	0.281943	0.15023	0.13729	0.0069619	0.00660751	0.00372746	0.00359339	0.0499112	0.0489763	0.0212544	0.0203344	0.125471	0.108523	0.05142	0.0525509
	s=0.2,lambda=1e-2	0.0661567	0.0629678	0.005467	0.00531344	0.246359	0.236118	0.0372005	0.0354474	0.423694	0.404698	0.0933444	0.0850142	0.0202413	0.0189819	0.00194382	0.00145145	0.105643	0.102854	0.0104351	0.0109959	0.202675	0.194652	0.0284959	0.0299718
	s=0.5,lambda=5e-3	0.0302307	0.0290244	0.0120765	0.0121617	0.170137	0.155703	0.0678416	0.0634447	0.318231	0.296257	0.158411	0.145765	0.00810753	0.00766111	0.00427885	0.00405367	0.055675	0.054304	0.0236262	0.0227418	0.136301	0.118742	0.0555661	0.0565543
	s=0.5,lambda=1e-2	0.0663871	0.06393	0.00564845	0.00557445	0.242116	0.230118	0.0378547	0.0362499	0.412635	0.391629	0.0915581	0.0840361	0.0210249	0.0200412	0.00197117	0.00155388	0.104767	0.101592	0.0106577	0.011629	0.197405	0.190802	0.0287797	0.0299664
	s=0.9,lambda=5e-3	0.0368735	0.0356818	0.0147242	0.014456	0.177724	0.163309	0.0740573	0.0708242	0.312361	0.296957	0.158976	0.149692	0.0103059	0.00996266	0.00513879	0.00499493	0.0636838	0.0623387	0.0265653	0.0264367	0.145987	0.130042	0.0594797	0.0602392
	s=0.9,lambda=1e-2	0.0594363	0.058433	0.00576416	0.0055957	0.205786	0.19522	0.035033	0.0341008	0.35627	0.333086	0.0768201	0.0717805	0.0200892	0.0202677	0.00188797	0.00163014	0.0892146	0.0879901	0.0100271	0.0117227	0.170805	0.164421	0.0252912	0.0260186
LDpred2	Inf	0.0141665	0.0140101	0.0163773	0.0165338	0.0843997	0.081077	0.0837686	0.0797619	0.1828	0.173254	0.176781	0.170937	0.0043779	0.00420724	0.00561198	0.00571266	0.0262761	0.0271887	0.0292448	0.0295684	0.0746398	0.0649742	0.0664506	0.0671965
	p=auto	0.0364644	0.0408018	0.015613	0.0157154	0.235024	0.248487	0.0836847	0.0797081	0.40147	0.41334	0.175051	0.170032	0.00566213	0.0051159	0.0049231	0.00522178	0.0850524	0.0889705	0.0284177	0.0290035	0.185878	0.184185	0.0656195	0.0666212
	p=1e-3,sp	0.0691915	0.0682694	0.00629105	0.0054994	0.252772	0.25777	0.0308661	0.0321938	0.376573	0.371067	0.0555878	0.059972	0.022666	0.021634	0.00194728	0.00197403	0.113149	0.111943	0.0108045	0.0112246	0.207047	0.200632	0.0184985	0.0215938
	p=1e-2,sp	0.0483015	0.0459589	0.0146485	0.0140212	0.240659	0.227908	0.0679226	0.0662184	0.420502	0.397196	0.121039	0.122123	0.00998251	0.00933958	0.00489075	0.00476044	0.0838501	0.081516	0.0250421	0.0258112	0.186335	0.177295	0.0533726	0.0540973
	p=1e-1,sp	0.0220507	0.0212493	0.0156769	0.0151637	0.150375	0.140401	0.078167	0.0752586	0.301811	0.288228	0.160507	0.15738	0.00558673	0.00517675	0.0051235	0.00508809	0.0414446	0.041917	0.0279691	0.0278113	0.118346	0.108682	0.0616395	0.0620965
PRS-CS	phi=1e-04	0.0466596	0.0454102	0.0160765	0.0161489	0.219715	0.208825	0.079357	0.0746829	0.386651	0.377467	0.15051	0.146026	0.0124873	0.0120854	0.00597962	0.00593672	0.0821276	0.0811707	0.027669	0.0286907	0.181515	0.170176	0.0611319	0.0619329
	phi=1e-02	0.0157938	0.0165529	0.0137317	0.0145399	0.11109	0.106506	0.0767724	0.0768702	0.231475	0.227095	0.172046	0.167729	0.00407296	0.00480205	0.00447041	0.00519375	0.0313167	0.0341203	0.0262202	0.0280143	0.0876979	0.0801282	0.0603971	0.0646846
	phi=auto	0.0474743	0.0460947	0.0161868	0.0159659	0.219585	0.208341	0.0790949	0.0756662	0.384229	0.3747	0.152324	0.150201	0.0133277	0.0121922	0.0059969	0.00569652	0.0811872	0.0809378	0.0285549	0.0288231	0.181254	0.169696	0.0609237	0.0622475
Note: R2 of each fine-tuned PRS method are highlighted in red for both approaches.
