## Supplementary table 5 for "Optimizing and benchmarking polygenic risk scores with GWAS summary statistics"

### Sheet: Table S5
Table S5: PUMAS-ensemble quantitative simulation results in UKB (including MegaPRS)
Method	Model	h2 = 0.2				h2 = 0.5				h2 = 0.8
		p = 0.1%		p = 20%		p = 0.1%		p = 20%		p = 0.1%		p = 20%
		PUMAS-ensemble	MCCV	PUMAS-ensemble	MCCV	PUMAS-ensemble	MCCV	PUMAS-ensemble	MCCV	PUMAS-ensemble	MCCV	PUMAS-ensemble	MCCV
lassosum	s=0.2,lambda=5e-3	0.0657537	0.0669708	0.0234127	0.0255684	0.12201	0.120782	0.127775	0.131542	0.553144	0.525397	0.300123	0.281358
	s=0.2,lambda=1e-2	0.13341	0.130952	0.0131601	0.0140947	0.41535	0.40394	0.0867933	0.0888864	0.682422	0.671145	0.185107	0.191822
	s=0.5,lambda=5e-3	0.0724084	0.0735951	0.0263003	0.0282052	0.160194	0.151293	0.137406	0.141544	0.564717	0.538521	0.310084	0.295086
	s=0.5,lambda=1e-2	0.131086	0.129486	0.0135537	0.0146266	0.404291	0.391397	0.0880354	0.0900294	0.66304	0.648721	0.182861	0.189077
	s=0.9,lambda=5e-3	0.0807394	0.0826814	0.0304356	0.0328666	0.201968	0.1906	0.146805	0.151902	0.536591	0.514153	0.298381	0.294462
	s=0.9,lambda=1e-2	0.114158	0.113518	0.013177	0.0143976	0.341573	0.334168	0.0819143	0.0822531	0.567775	0.553553	0.156593	0.162666
LDpred2	Inf	0.0341815	0.0362073	0.0355571	0.0405208	0.168889	0.165935	0.160826	0.167756	0.336226	0.307846	0.345077	0.335493
	p=auto	0.113876	0.129148	0.0351143	0.0397632	0.400548	0.405911	0.161403	0.167822	0.65111	0.65865	0.343124	0.334786
	p=1e-3,sp	0.136757	0.140673	0.0125541	0.0135329	0.441481	0.438048	0.059589	0.0683633	0.586795	0.580475	0.116178	0.136606
	p=1e-2,sp	0.110388	0.112721	0.0297475	0.0337571	0.427323	0.412297	0.133916	0.137791	0.66394	0.613981	0.212929	0.233323
	p=1e-1,sp	0.0555055	0.0577963	0.0331305	0.0376327	0.302832	0.292391	0.15414	0.159647	0.565819	0.544472	0.317079	0.315323
PRS-CS	phi=1e-04	0.105758	0.107359	0.0339501	0.0384479	0.384715	0.374464	0.146778	0.15532	0.641855	0.640453	0.274128	0.274435
	phi=1e-02	0.0423074	0.0470505	0.0312832	0.0355343	0.230013	0.228597	0.150258	0.164479	0.44371	0.444003	0.330703	0.332079
	phi=auto	0.105736	0.105666	0.0340036	0.0374849	0.382747	0.374046	0.149595	0.156551	0.639991	0.636347	0.285806	0.286788
SDPR		0.113425	0.113756	0.0351322	0.0404374	0.396093	0.379113	0.166076	0.171926	0.667224	0.675505	0.348737	0.332193
megaPRS	model2	0.113011	0.114583	0.0225509	0.0251261	0.396304	0.378791	0.0878524	0.0922054	0.628212	0.607556	0.164454	0.177083
	model4	0.0824412	0.0875323	0.0322936	0.0361707	0.350109	0.33926	0.143922	0.152616	0.59905	0.586128	0.290709	0.294471
	model5	0.0656681	0.0702947	0.0330418	0.0372271	0.305293	0.300117	0.150609	0.159596	0.556047	0.541379	0.3216	0.322466
	model75	0.0782755	0.0833249	0.0326579	0.0366506	0.338292	0.329263	0.147411	0.156264	0.586098	0.573732	0.306987	0.309051
	model80	0.0618235	0.0663867	0.0331344	0.0373876	0.293301	0.289494	0.151462	0.160423	0.540527	0.525721	0.325488	0.325851
	model81	0.0614925	0.0660503	0.033141	0.0373993	0.292252	0.288555	0.151515	0.160477	0.539147	0.524318	0.325747	0.326076
	model82	0.0584669	0.062975	0.0331893	0.0374909	0.282713	0.280036	0.151893	0.160845	0.526661	0.511746	0.327509	0.327614
	model83	0.0470416	0.0512468	0.0332467	0.037655	0.242407	0.242886	0.152208	0.161167	0.473632	0.458638	0.329186	0.329199
	model84	0.0313004	0.0352348	0.0332227	0.0377586	0.155018	0.160302	0.151472	0.160371	0.326312	0.315288	0.327657	0.327759
Ensemble		0.141178	0.14199	0.0361975	0.0415145	0.45006	0.440791	0.167134	0.174138	0.71826	0.708955	0.359097	0.34616
Note: R2 of each fine-tuned PRS method are highlighted in red for both approaches.
