## Supplementary table 6 for "Optimizing and benchmarking polygenic risk scores with GWAS summary statistics"

### Sheet: Table S6
Table S6: PUMAS-ensemble binary simulation results in UKB (including MegaPRS)
Method	Model	5-5 split												1-9 split
		h2 = 0.2				h2 = 0.5				h2 = 0.8				h2 = 0.2				h2 = 0.5				h2 = 0.8
		p = 0.1%		p = 20%		p = 0.1%		p = 20%		p = 0.1%		p = 20%		p = 0.1%		p = 20%		p = 0.1%		p = 20%		p = 0.1%		p = 20%
		PUMAS-ensemble	MCCV	PUMAS-ensemble	MCCV	PUMAS-ensemble	MCCV	PUMAS-ensemble	MCCV	PUMAS-ensemble	MCCV	PUMAS-ensemble	MCCV	PUMAS-ensemble	MCCV	PUMAS-ensemble	MCCV	PUMAS-ensemble	MCCV	PUMAS-ensemble	MCCV	PUMAS-ensemble	MCCV	PUMAS-ensemble	MCCV
lassosum	s=0.2,lambda=5e-3	0.0263442	0.0271317	0.0101813	0.00989629	0.157764	0.142772	0.0572146	0.0602019	0.291699	0.291207	0.143451	0.139309	0.00600182	0.00682983	0.00296419	0.00487089	0.0505069	0.0491464	0.0185223	0.0200762	0.115	0.113157	0.046658	0.0480872
	s=0.2,lambda=1e-2	0.0656793	0.0676622	0.00527491	0.00463888	0.248791	0.238498	0.0341581	0.0381602	0.41084	0.411441	0.0865454	0.090106	0.0196194	0.0184604	0.00134028	0.00231626	0.105453	0.102848	0.0107522	0.011246	0.195239	0.198969	0.0277183	0.0275731
	s=0.5,lambda=5e-3	0.0303382	0.0312379	0.0111977	0.0110082	0.170309	0.154962	0.0622117	0.065884	0.303464	0.304859	0.151771	0.147706	0.00718036	0.00798536	0.00331554	0.00528421	0.0562918	0.0547722	0.0205793	0.0220702	0.124941	0.123251	0.0505216	0.0525837
	s=0.5,lambda=1e-2	0.066224	0.0691083	0.005468	0.00483813	0.244478	0.2326	0.0348746	0.0393128	0.400833	0.397871	0.0853014	0.0888135	0.0205622	0.019567	0.00144949	0.00240895	0.104865	0.101925	0.0110115	0.0115928	0.190094	0.194799	0.0277166	0.0278946
	s=0.9,lambda=5e-3	0.0379646	0.039118	0.0130258	0.0134409	0.178167	0.165487	0.0699215	0.0740552	0.30008	0.303623	0.155012	0.152046	0.00975594	0.0103078	0.0039846	0.00631668	0.0643163	0.0643519	0.0233859	0.025181	0.135135	0.135011	0.0565169	0.0575189
	s=0.9,lambda=1e-2	0.0605705	0.064071	0.00541248	0.00500191	0.208333	0.19903	0.0336205	0.0359812	0.346087	0.339556	0.0729626	0.0750144	0.0200609	0.0200583	0.00153721	0.00251073	0.0907072	0.0897281	0.0105014	0.011072	0.163683	0.16858	0.0246281	0.0251288
LDpred2	Inf	0.0148528	0.0156116	0.0147664	0.016735	0.0844447	0.0827883	0.0783402	0.0832146	0.170792	0.178639	0.174689	0.172332	0.00393422	0.00478325	0.00515699	0.00659753	0.0252314	0.0281277	0.0256397	0.0294836	0.0665937	0.0681433	0.063402	0.0656595
	p=auto	0.0380343	0.0428726	0.0140555	0.0158848	0.243382	0.25002	0.0784754	0.0830905	0.408609	0.421941	0.173034	0.171366	0.00518418	0.00541059	0.00452261	0.00583516	0.0877118	0.0911819	0.0252147	0.0292259	0.181809	0.186429	0.0629043	0.0648084
	p=1e-3,sp	0.0682815	0.0756995	0.006202	0.0055841	0.256637	0.259664	0.0310355	0.0346633	0.365405	0.380128	0.0572509	0.0641703	0.021396	0.0210933	0.00232824	0.00339487	0.116463	0.111347	0.0108835	0.0112736	0.200377	0.206385	0.0193403	0.0208265
	p=1e-2,sp	0.0471591	0.050371	0.0132637	0.014628	0.24259	0.230617	0.0649098	0.0698759	0.405511	0.401701	0.120257	0.128955	0.00911076	0.00981688	0.00449311	0.00612247	0.0851589	0.0827716	0.022705	0.0254275	0.17596	0.181457	0.0517312	0.0525819
	p=1e-1,sp	0.0229619	0.024088	0.0141231	0.0157503	0.152203	0.142282	0.0745025	0.0790339	0.289216	0.294481	0.159356	0.159563	0.00522707	0.00582823	0.00473763	0.00623957	0.0419647	0.0434959	0.0246094	0.0275539	0.110299	0.113791	0.0607948	0.0607241
PRS-CS	phi=1e-04	0.0476705	0.0501068	0.0155017	0.016586	0.220829	0.211162	0.0750129	0.0790847	0.372201	0.383678	0.149071	0.148296	0.0118446	0.0126608	0.00474026	0.0069043	0.0813237	0.0816277	0.0253819	0.0282312	0.171564	0.174505	0.058147	0.0611451
	phi=1e-02	0.0165711	0.0180115	0.0130913	0.0146513	0.1115	0.109022	0.0731598	0.0800018	0.219034	0.231953	0.169296	0.169622	0.0038392	0.00542412	0.00380729	0.00543016	0.0310686	0.0352732	0.0234855	0.0269887	0.0807606	0.0845985	0.0571611	0.0634503
	phi=auto	0.0472328	0.0500981	0.0146854	0.0164792	0.220989	0.209498	0.0751047	0.0798542	0.370758	0.380605	0.150783	0.15235	0.011795	0.0131835	0.00529939	0.00659246	0.0814788	0.0823588	0.0260553	0.0279098	0.171776	0.175961	0.0590484	0.0621218
SDPR		0.0395938	0.0324316	0.0153415	0.0164705	0.23076	0.214986	0.0845596	0.0854288	0.397926	0.409934	0.183028	0.143723	0.00851402	0.0103388	0.00521264	0.0065468	0.0820485	0.0756813	0.0264182	0.0300423	0.184066	0.191159	0.066152	0.067703
megaPRS	model2	0.0524833	0.0590588	0.0111244	0.0113571	0.230706	0.219258	0.0453653	0.0516434	0.366719	0.367439	0.0902006	0.0958677	0.015559	0.0178058	0.00398327	0.00610239	0.0940429	0.0940047	0.0192664	0.0215286	0.182294	0.179952	0.0383305	0.0389876
	model4	0.034765	0.0386398	0.0140098	0.0154567	0.190441	0.185901	0.0715009	0.0774782	0.336673	0.343735	0.157393	0.162182	0.00720423	0.00851107	0.00467704	0.00635987	0.0644842	0.0685651	0.0244761	0.0277416	0.152974	0.152171	0.0589883	0.0616593
	model5	0.0257619	0.0287153	0.0142456	0.0158595	0.158962	0.156526	0.0743476	0.0789169	0.294052	0.304946	0.165536	0.169361	0.00531758	0.00642146	0.00473354	0.00628408	0.0487994	0.0534579	0.0247915	0.0280057	0.126995	0.126137	0.0604672	0.063635
	model75	0.0323245	0.0359753	0.0141214	0.0156306	0.18252	0.178623	0.0728935	0.0782934	0.326557	0.33442	0.161853	0.166095	0.00655234	0.00779692	0.00470247	0.00633412	0.060361	0.0647071	0.0246409	0.0278906	0.14659	0.145689	0.0597381	0.0626124
	model80	0.0239404	0.0267263	0.014277	0.0159192	0.151509	0.149514	0.0748029	0.0790443	0.282875	0.294385	0.166657	0.170164	0.00501702	0.00609101	0.00474215	0.00626492	0.0455371	0.0502603	0.0248122	0.028008	0.120932	0.120187	0.0606573	0.0638905
	model81	0.0237877	0.0265599	0.0142793	0.0159236	0.150865	0.148902	0.0748374	0.0790511	0.281916	0.293456	0.166737	0.170218	0.004993	0.00606455	0.00474281	0.00626327	0.0452608	0.0499885	0.0248132	0.0280074	0.120407	0.119673	0.0606704	0.0639084
	model82	0.0224305	0.0250756	0.014296	0.0159589	0.144965	0.143335	0.0750835	0.0790839	0.273107	0.285064	0.167295	0.170565	0.00479091	0.00584212	0.00474785	0.00624948	0.042777	0.0475278	0.0248193	0.0279958	0.115605	0.114963	0.0607626	0.0640408
	model83	0.0181923	0.0203634	0.0143226	0.0160283	0.12083	0.120269	0.0754691	0.078994	0.235761	0.248882	0.168007	0.170761	0.00429977	0.0053006	0.00475783	0.00621542	0.0339908	0.0386182	0.024802	0.0279322	0.095855	0.0957391	0.0608697	0.0642226
	model84	0.0135405	0.0152625	0.0143359	0.0160842	0.0778248	0.079381	0.0755846	0.0785392	0.154041	0.166417	0.168048	0.169941	0.00381399	0.00476912	0.00476719	0.00617112	0.0233059	0.0275806	0.0247192	0.0277859	0.0621931	0.0634731	0.060796	0.0641865
Ensemble		0.0703807	0.0763034	0.0156492	0.0175475	0.266403	0.261005	0.0836962	0.086606	0.425419	0.437989	0.183762	0.176739	0.0227345	0.0219133	0.00551133	0.00719819	0.116655	0.112519	0.0272513	0.0306	0.211648	0.212901	0.0665934	0.0688084
Note: R2 of each fine-tuned PRS method are highlighted in red for both approaches.
