## Supplementary table 7 for "Optimizing and benchmarking polygenic risk scores with GWAS summary statistics"

### Sheet: Table S7
Table S7: Benchmark computational requirement at different stages of PUMAS-ensemble
Steps	Number of SNPs	Time (seconds)	Maximal memory (GB)
Subsampling	94835 (chr 1)	563	7.9
Fine-tuning	1133459	315	11.7
Ensemble training	1133459	184	11.6
Note: Benchmarking was conducted on a single CPU thread.
