## Supplementary table 9 for "Optimizing and benchmarking polygenic risk scores with GWAS summary statistics"

### Sheet: Table S9
Table S9: Simulated summary statistics from PUMAS and MCCV under extremely sparse simulation setting
SNP 1		SNP 2		SNP 3		SNP 4		SNP 5		SNP 6		SNP 7		SNP 8		SNP 9		SNP 10
PUMAS	MCCV	PUMAS	MCCV	PUMAS	MCCV	PUMAS	MCCV	PUMAS	MCCV	PUMAS	MCCV	PUMAS	MCCV	PUMAS	MCCV	PUMAS	MCCV	PUMAS	MCCV
-116.655	-86.8222	-356.705	-379.682	-605.229	-630.953	304.301	344.469	-1200.78	-1218.97	-1194.68	-1213.94	59.477	-4.58537	-451.203	-424.764	-1362.23	-1396.8	456.903	427.152
-127.694	-142.007	-333.1	-375.172	-605.172	-626.598	367.022	385.899	-1217.75	-1203.24	-1215.26	-1198.07	79.5022	18.2894	-478.178	-458.609	-1365.51	-1372.07	467.53	446.83
-104.484	-74.7919	-342.139	-370.692	-621.971	-619.873	338.708	329.597	-1261.11	-1214.43	-1251.89	-1206.44	49.5773	68.8791	-396.364	-431.129	-1392.44	-1313.02	416.609	529.005
-102.055	-68.684	-365.96	-409.847	-623.249	-632.172	389.61	395.736	-1297.72	-1195.87	-1293.95	-1187.47	62.0461	34.3224	-448.952	-463.299	-1370.44	-1418.59	444.819	492.68
-127.545	-68.9616	-364.008	-380.536	-606.345	-652.23	289.457	362.559	-1168.3	-1209.85	-1168.27	-1198.1	15.3624	-17.2193	-492.996	-493.276	-1424.03	-1448.96	438.68	537.782
-172.946	-201.955	-374.494	-392.777	-607.847	-625.663	311.59	351.128	-1164.32	-1172.3	-1158.97	-1159.98	41.0221	36.917	-395.417	-430.893	-1360.55	-1341.12	533.677	403.58
-128.729	-173.336	-391.013	-413.315	-583.269	-591.199	361.619	302.278	-1179.21	-1205.41	-1171.7	-1196.1	36.735	28.3226	-441.788	-401.133	-1430.2	-1356.6	364.736	349.23
-108.167	-101.25	-331.371	-348.03	-630.283	-576.005	382.992	354.713	-1209	-1243.03	-1213.35	-1239.08	-31.7293	25.3165	-467.178	-451.496	-1344.76	-1339.44	431.352	472.454
-182	-130.458	-325.47	-430.123	-571.307	-588.364	421.509	312.91	-1210.29	-1268.29	-1209.81	-1263.22	-0.738495	-36.4511	-446.874	-454.771	-1330.13	-1401.69	497.856	464.878
-95.7833	-190.199	-365.261	-336.689	-616.272	-624.942	237.167	388.029	-1205.11	-1154.12	-1199.31	-1147.22	51.8895	-16.3935	-425.726	-421.776	-1397.66	-1409.37	433.135	390.929
-203.184	-90.9137	-383.783	-357.132	-622.58	-585.214	408.784	398.388	-1213.33	-1169.92	-1212.79	-1159.97	-0.529339	53.5175	-431.301	-462.222	-1310.37	-1330.35	431.425	463.684
-67.8891	-141.385	-280.515	-388.677	-557.184	-611.587	374.961	359.614	-1190.5	-1175.84	-1189.24	-1181.66	-1.18254	29.551	-468.344	-428.067	-1344.96	-1358.33	439.412	508.499
-136.935	-29.2863	-312.705	-364.676	-606.917	-626.425	317.566	302.515	-1148.66	-1198.14	-1142.73	-1189.77	45.8485	-4.27018	-442.975	-509.733	-1360.22	-1407.31	481.636	455.895
-142.455	-147.138	-435.281	-376.774	-627.047	-618.487	436.462	308.289	-1276.35	-1190.46	-1272.36	-1187.25	-2.51247	47.9674	-478.103	-449.989	-1387.68	-1452.69	515.104	481.034
-107.967	-122.219	-348.687	-412.899	-639.845	-606.447	326.835	381.545	-1129.83	-1197	-1127.67	-1201.42	33.2418	40.2449	-473.248	-470.66	-1398.48	-1335.8	444.957	475.479
-133.563	-128.846	-361.503	-367.195	-570.711	-629.929	371.045	422.703	-1167.61	-1327.84	-1157.8	-1323.74	25.1383	-18.384	-461.176	-516.536	-1437.4	-1354.28	533.704	503.373
-133.328	-121.394	-364.551	-366.773	-603.327	-622.805	402.519	373.49	-1263.27	-1172.4	-1253.04	-1162.1	-38.8066	13.8824	-425.455	-472.381	-1344.97	-1358.93	595.491	425.597
-130.421	-187.459	-369.463	-346.464	-614.002	-587.617	428.839	327.475	-1203.48	-1167.73	-1198.14	-1164.66	12.8197	15.1938	-429.103	-481.632	-1353.48	-1417.26	410.467	493.742
-128.913	-129.076	-360.088	-355.692	-641.125	-590.428	358.66	329.488	-1193.81	-1181.99	-1191.57	-1170.61	47.5666	10.9493	-452.997	-485.471	-1382.37	-1370.4	419.044	507.946
-115.799	-127.189	-337.63	-421.641	-591.509	-618.488	348.945	354.962	-1231.56	-1140.81	-1226.15	-1143.84	15.661	2.80378	-430.798	-463.748	-1365.57	-1386.68	480.36	442.255
-139.814	-71.8876	-409.535	-356.028	-604.696	-552.651	441.705	351.101	-1254.7	-1175.42	-1238.28	-1165.89	-5.57561	2.85069	-378.182	-461.435	-1350.3	-1356.54	456.65	413.464
-127.73	-95.9215	-311.152	-399.426	-614.757	-623.86	412.853	368.172	-1114.68	-1135.02	-1107.16	-1117.71	-30.2978	3.86448	-422.755	-454.005	-1341.74	-1389.95	462.434	538.908
-136.802	-121.366	-380.851	-422.528	-617.867	-581.235	301.489	289.773	-1204.44	-1147.32	-1206.29	-1133.91	7.04178	-3.41241	-433.921	-429.257	-1362.08	-1385.96	431.974	421.817
-151.572	-166.157	-297.982	-373.135	-597.187	-587.145	347.896	389.364	-1253.57	-1222.4	-1241.4	-1214.94	44.4221	21.7316	-426.862	-423.2	-1308.29	-1340.71	489.945	481.793
-145.187	-106.223	-282.882	-290.288	-628.887	-642.364	363.502	348.332	-1210.59	-1179.45	-1205.32	-1178.31	25.1129	12.422	-486.547	-401.955	-1354.8	-1342.71	512.218	452.716
-101.376	-105.102	-317.381	-345.22	-610.024	-616.736	392.297	398.363	-1171.08	-1218.37	-1176.53	-1214.11	-28.587	1.10012	-454.73	-445.596	-1359.33	-1407.14	439.297	433.651
-91.78	-54.9499	-338.187	-372.569	-622.082	-588.063	395.283	302.101	-1203.3	-1153.8	-1197.86	-1146.84	-12.5565	33.8036	-491.725	-445.742	-1370.22	-1321.37	389.455	433.493
-155.228	-189.891	-369.282	-341.879	-601.708	-587.377	333.706	428.428	-1214.75	-1210.58	-1215.15	-1193.41	13.4889	14.5598	-440.8	-462.493	-1381.66	-1347.73	566.392	436.552
-127.853	-114.506	-368.979	-356.034	-593.34	-631.176	336.581	345.47	-1194.14	-1232.65	-1191.27	-1227.13	-29.303	-48.923	-482.46	-445.179	-1381.17	-1339.67	519.076	403.714
-146.121	-133.375	-335.546	-296.747	-623.679	-637.666	386.013	330.718	-1157.83	-1200.28	-1157.04	-1194.91	30.2452	51.0525	-406.51	-456.177	-1278.64	-1328.44	422.786	431.946
-130.554	-188.658	-428.949	-407.87	-620.926	-608.693	316.927	393.992	-1137.37	-1208.95	-1139.21	-1204.66	45.6657	-4.88864	-475.722	-477.465	-1381.14	-1384.5	481.553	474.122
-135.251	-113.055	-360.941	-409.762	-594.418	-626.31	372.498	323.295	-1249.55	-1233.04	-1246.02	-1221.49	42.8195	71.801	-460.154	-434.711	-1392.96	-1337.01	411.698	465.559
-136.909	-143.956	-382.179	-328.378	-649.231	-672.823	368.292	378.302	-1208.96	-1210.85	-1212.21	-1204.98	42.644	14.6839	-434.229	-484.41	-1332.18	-1394.08	593.383	489.234
-85.0224	-109.369	-290.27	-386.833	-637.801	-546.566	382.377	337.821	-1167.86	-1195.84	-1162.72	-1190.97	71.6751	-4.60443	-445.469	-471.891	-1302.46	-1421.21	550.393	439.94
-156.366	-155.023	-297.753	-301.919	-594.593	-586.831	410.917	327.302	-1230.49	-1226.28	-1227.69	-1225.37	4.692	6.98154	-429.557	-422.743	-1415.87	-1436.26	411.859	486.146
-210.39	-180.174	-346.453	-387.474	-659.072	-616.935	321.403	364.469	-1266.72	-1195.69	-1267.13	-1189.18	53.7046	83.8152	-452.461	-469.645	-1309.87	-1375.11	517.945	424.216
-109.319	-240.459	-304.248	-440.274	-573.388	-590.308	387.161	371.093	-1252.66	-1159.79	-1251.87	-1146.97	40.4755	20.7568	-453.288	-467.092	-1396.14	-1290.65	488.595	399.439
-142.997	-136.341	-308.049	-326.379	-632.959	-648.725	384.675	410.717	-1228.17	-1180.5	-1222.74	-1168.83	44.7386	3.50772	-469.15	-426.327	-1392.78	-1350.29	563.147	525.51
-142.505	-111.7	-346.57	-354.451	-622.338	-588.585	335.125	356.849	-1129.68	-1292.99	-1125	-1281.12	8.33482	-16.9362	-473.631	-451.988	-1388.18	-1440.48	476.447	439.062
-142.673	-151.93	-337.403	-425.272	-610.224	-660.255	363.292	330.997	-1313.44	-1185.96	-1306.51	-1173.92	-5.51595	-52.6748	-494.712	-490.898	-1391.08	-1360.62	464.84	395.592
-137.325	-158.607	-411.865	-339.501	-566.077	-587.669	433.914	347.671	-1249.72	-1159.45	-1251.18	-1152.41	-2.60221	21.3687	-480.426	-477.554	-1370.89	-1335.5	430.291	440.776
-142.043	-132.746	-341.756	-378.674	-600.049	-626.94	325.186	291.487	-1157.28	-1261.72	-1160.48	-1254.88	-3.45174	38.2619	-511.237	-461.668	-1375.63	-1380.88	500.977	520.198
-163.561	-123.443	-377.33	-361.281	-570.051	-579.371	351.629	304.306	-1148.25	-1186.24	-1147.18	-1162.34	-3.89014	10.7358	-445.26	-420.44	-1282.87	-1379.83	456.088	494.463
-148.867	-220.992	-423.012	-366.406	-549.9	-610.647	334.689	329.777	-1186.18	-1181.21	-1176.99	-1172.8	11.6014	10.7061	-440.672	-457.544	-1312.18	-1363.35	347.16	442.536
-162.843	-99.8491	-398.655	-298.964	-620.44	-583.473	344.286	306.751	-1164.7	-1112.87	-1159.57	-1103.63	41.7015	8.86501	-466.327	-482.032	-1396.91	-1385.4	408.418	428.616
-78.5098	-161.374	-362.123	-344.423	-596.181	-629.49	372.475	363.092	-1170.84	-1111.94	-1166.77	-1101.18	-2.78635	45.2979	-466.233	-462.134	-1379.15	-1317.07	398.894	494.166
-167.183	-180.392	-411.941	-351.959	-602.432	-584.071	349.487	382.29	-1149.77	-1166.15	-1147.24	-1159.53	38.9367	33.0968	-468.315	-468.029	-1434.58	-1408.57	465.625	423.718
-143.015	-109.247	-436.82	-426.842	-607.759	-589.353	337.267	401.799	-1167.24	-1179.85	-1162.27	-1161.97	67.5793	77.7932	-430.291	-390.77	-1368.43	-1387.93	394.945	480.586
-124.453	-147.14	-350.847	-410.8	-566.804	-583.88	328.008	411.181	-1245.08	-1181.3	-1237.91	-1170.41	48.1096	32.432	-453.25	-458.622	-1333.36	-1336.54	474.522	468.78
-163.496	-180.084	-339.064	-381.596	-617.024	-653.737	347.09	456.993	-1219.88	-1181.09	-1219.17	-1172.1	87.1297	67.2835	-449.851	-435.855	-1364.04	-1414.46	435.925	419.034
-193.241	-156.907	-313.014	-308.23	-627.308	-589.878	376.747	367.466	-1208.77	-1136.41	-1206	-1134.3	44.0502	18.3595	-487.591	-479.898	-1382.83	-1352.11	417.573	424.242
-190.463	-96.185	-310.294	-338.75	-632.25	-620.45	345.742	343.253	-1269.27	-1320.27	-1264.03	-1310.02	109.092	1.49883	-463.59	-451.8	-1349.17	-1346.52	600.506	498.661
-31.9934	-94.2738	-301.808	-345.033	-627.95	-564.35	336.977	376.499	-1177.93	-1148.93	-1174.03	-1143.24	-60.6524	42.4599	-441.348	-475.998	-1385.78	-1389.21	429.069	385.796
-192.601	-115.227	-370.415	-392.091	-605.455	-600.052	372.433	411.566	-1202.25	-1195.01	-1201.23	-1196.03	-38.3812	26.0672	-470.324	-456.868	-1398.01	-1362.89	461.213	489.676
-122.393	-148.951	-373.378	-357.254	-581.517	-601.881	277.993	417.706	-1187.01	-1208.16	-1183.55	-1206.8	49.7375	71.5335	-393.374	-468.976	-1379.54	-1324.54	428.008	428.782
-175.329	-99.5122	-340.702	-360.288	-589.41	-595.025	306.638	384.932	-1258.02	-1230.86	-1250.1	-1220.79	-21.3835	40.9605	-454.267	-453.901	-1344.58	-1376.1	552.179	416.843
-108.975	-157.246	-380.882	-321.617	-626.027	-602.656	293.783	320.096	-1245.78	-1229.65	-1241.7	-1222.96	-9.89309	-5.48797	-465.773	-462.548	-1386.05	-1328.76	474.791	432.86
-178.313	-25.6914	-302.462	-383.592	-596.141	-637.468	349.984	349.097	-1199.81	-1209.95	-1193.99	-1203.92	12.2648	-20.8189	-460.116	-464.369	-1415.71	-1426.56	562.082	445.374
-215.682	-167.8	-350.568	-347.016	-590.971	-597.368	385.122	431.366	-1109.9	-1210.5	-1107.23	-1209.96	35.5309	36.7624	-438.897	-453.765	-1365.39	-1385.17	380.055	467.719
-209.643	-97.8148	-290.643	-321.832	-640.58	-627.03	374.711	403.88	-1159.6	-1274	-1158.17	-1267.84	-0.606566	1.69408	-455.607	-445.33	-1350.4	-1355.33	387.594	443.034
-177.739	-217.199	-361.29	-331.142	-619.001	-542.949	392.464	375.538	-1162.6	-1176.51	-1158.68	-1167.3	61.6491	69.5578	-460.651	-495.007	-1358.44	-1402.56	522.461	343.485
-204.249	-128.058	-410.153	-378.706	-616.325	-617.817	380.934	402.798	-1195.34	-1220.32	-1195.33	-1222.6	19.3706	-11.2217	-435.061	-471.721	-1419.01	-1352.83	411.399	471.364
-114.895	-146.861	-326.233	-405.117	-647.2	-647.763	310.268	358.397	-1275.64	-1122.89	-1276.24	-1107.69	33.6618	8.78825	-436.67	-474.387	-1466.4	-1370.66	528.336	474.044
-109.026	-189.353	-344.588	-348.797	-584.247	-653.827	392.108	318.459	-1158.13	-1202.86	-1156.28	-1198.52	-5.94581	32.3294	-463.677	-408.667	-1397.36	-1383.09	414.09	486.768
-176.753	-112.227	-266.258	-322.1	-564.095	-602.948	346.159	333.124	-1210.47	-1129.95	-1199.68	-1126.2	-11.301	56.5418	-453.336	-430.285	-1352.6	-1357.7	522.116	494.773
-167.206	-154.815	-349.81	-327.838	-569.136	-579.873	358.462	382.764	-1178.5	-1271.41	-1181.47	-1264.79	-16.6784	26.4527	-459.026	-467.367	-1372.41	-1295.78	415.954	411.877
-134.113	-140.402	-390.107	-344.382	-591.531	-559.006	320.843	314.318	-1140.34	-1189.88	-1135.77	-1174.58	-56.5846	77.5672	-419.418	-478.575	-1411.94	-1374.01	525.73	452.234
-135.018	-94.5485	-300.824	-461.96	-584.284	-598.844	400.235	425.205	-1183.15	-1223.22	-1168.77	-1211.07	-37.9458	-2.22463	-462.879	-468.923	-1351.84	-1414.55	471.878	483.704
-132.763	-172.603	-375.547	-318.161	-613.714	-612.961	393.976	388.107	-1245.89	-1176.87	-1244.36	-1167.02	65.9396	3.81852	-429.886	-433.199	-1324.77	-1346.93	446.105	492.029
-94.9411	-196.389	-328.758	-320.761	-606.714	-586.949	324.034	384.995	-1162.71	-1237	-1158.02	-1233.67	49.9262	51.4349	-458.268	-474.916	-1310.49	-1422.06	423.377	566.349
-109.384	-113.296	-345.178	-405.239	-621.684	-616.483	258.077	319.253	-1246.64	-1201.37	-1247.47	-1202.76	-53.6695	37.4299	-444.411	-472.768	-1359.2	-1352.02	399.634	508.505
-148.019	-103.351	-347.271	-275.847	-669.638	-556.747	447.886	347.996	-1207.44	-1215.37	-1202.38	-1205.91	52.8819	-22.9241	-423.064	-434.955	-1309.87	-1389.91	497.241	487.225
-144.886	-126.025	-397.581	-410.018	-581.866	-595.441	346.304	310.234	-1182.98	-1136.74	-1180.83	-1118.98	-28.2077	31.0331	-466.516	-446.911	-1393.63	-1319.51	487.697	527.354
-103.855	-133.955	-365.564	-419.132	-613.836	-594.038	339.028	348.922	-1138.58	-1166.98	-1140.79	-1159.76	44.9405	-18.4327	-465.201	-482.208	-1374.75	-1377.67	483.051	440.998
-200.68	-144.243	-369.836	-345.674	-618.66	-560.7	373.007	333.677	-1207.08	-1196.63	-1199.23	-1189.52	44.7016	44.6171	-471.821	-440.855	-1350.53	-1314.19	425.481	367.581
-127.594	-81.3674	-374.262	-360.688	-603.292	-581.096	321.815	375.593	-1130.18	-1204.84	-1129.34	-1201.01	-37.2561	55.5814	-460.428	-460.845	-1326.29	-1353.19	484.082	442.243
-157.45	-176.989	-340.726	-408.713	-616.928	-589.01	302.125	330.5	-1204.27	-1174.96	-1196.37	-1166.04	-27.9849	-1.00265	-444.759	-466.839	-1326.54	-1371.36	511.232	435.664
-97.5404	-115.9	-332.294	-349.324	-614.036	-639.53	308.834	297.223	-1269.55	-1227.22	-1265.31	-1223.63	94.68	85.4666	-434.028	-477.286	-1364.75	-1359.3	441.663	478.051
-96.8469	-179.144	-420.743	-410.708	-602.128	-601.514	275.804	272.916	-1119.72	-1178.41	-1121.53	-1172.26	-23.551	-13.804	-438.283	-464.879	-1346.1	-1400.46	429.42	467.048
-178.663	-148.134	-365.6	-319.28	-615.995	-575.734	284.431	353.759	-1247.26	-1187.29	-1240.55	-1178.94	30.7318	-3.14751	-459.574	-424.443	-1366.14	-1331.27	481.091	461.373
-72.4488	-112.84	-357.017	-395.48	-588.505	-629.541	337.916	393.5	-1209.15	-1223.66	-1201.12	-1222.6	-13.5169	12.5405	-449.762	-474.31	-1355.25	-1309.87	519.818	508.755
-140.013	-129.522	-446.016	-401.936	-642.325	-637.978	327.928	331.867	-1194.2	-1217.69	-1193.99	-1204.76	11.2613	13.5186	-499.66	-405.083	-1315.54	-1370.64	517.327	476.33
-144.266	-218.541	-373.939	-423.525	-593.462	-591.827	381.489	360.902	-1193.65	-1148.97	-1181.9	-1144.28	14.6048	-10.6404	-462.561	-495.597	-1383.21	-1343.59	355.964	469.349
-92.9067	-183.591	-410.549	-362.754	-568.48	-624.001	429.785	329.582	-1234.47	-1161.55	-1226.44	-1153.19	57.947	-18.0493	-423.384	-445.102	-1313.08	-1297.28	538.291	469.675
-216.346	-121.709	-272.194	-307.735	-632.821	-580.031	309.546	358.609	-1286.21	-1223.86	-1291.76	-1221.98	-2.38242	49.7941	-419.575	-504.173	-1318.07	-1349.38	450.036	441.212
-85.1167	-70.3972	-398.058	-311.768	-589.147	-620.29	275.774	461.893	-1155.39	-1203.01	-1153.72	-1191.2	35.8337	42.6238	-490.99	-463.764	-1378.77	-1326.97	425.141	397.701
-160.986	-109.817	-410.475	-405.183	-587.575	-641.232	372.066	276.004	-1224.85	-1194.35	-1231.48	-1189.71	20.2446	37.6647	-477.694	-434.114	-1335.31	-1382.57	460.243	498.072
-103.632	-136.917	-312.465	-328.705	-623.945	-568.901	281.322	338.199	-1227.71	-1233.77	-1227.35	-1227.73	-0.487093	56.2719	-444.501	-479.61	-1364.35	-1407.37	431.639	469.734
-160.509	-159.921	-357.02	-321.653	-653.418	-598.31	366.428	319.59	-1203.94	-1202.28	-1201.98	-1201.78	16.0319	26.1973	-446.172	-518.405	-1390.66	-1379.82	412.583	446.244
-150.562	-116.149	-322.256	-338.402	-599.714	-633.734	339.074	371.827	-1221.56	-1275.51	-1223.06	-1270.09	81.6049	79.0996	-428.832	-460.16	-1337.73	-1373.83	459.658	492.439
-154.973	-125.965	-377.526	-366.915	-622.586	-580.167	374.282	363.351	-1089.75	-1209.34	-1086.94	-1205.61	23.5287	46.4045	-447.415	-477.476	-1289.45	-1375.5	526.519	423.787
-151.608	-139.465	-383.824	-367.104	-613.558	-581.433	392.183	329.204	-1280.65	-1167.78	-1272.38	-1160.02	-0.854476	53.6582	-474.332	-417.174	-1363.59	-1383.57	477.733	429.752
-124.207	-125.816	-384.934	-336.794	-576.279	-613.278	412.455	292.161	-1127.62	-1233.24	-1124.33	-1229.67	-12.5354	22.1118	-479.833	-456.788	-1369.03	-1391.22	385.186	504.112
-150.506	-155.423	-387.099	-380.15	-556.808	-627.882	372.256	381.706	-1181.64	-1211.3	-1178.73	-1199.97	2.42522	33.8457	-441.975	-451.447	-1349.77	-1397.78	444.72	451.801
-194.181	-156.965	-313.559	-293.419	-597.229	-616.731	406.749	385.297	-1241.24	-1205.89	-1226.76	-1209.2	-8.34972	-57.4431	-406.466	-437.758	-1383.92	-1410.67	447.81	460.352
-125.54	-141.059	-421.629	-378.096	-628.468	-625.04	378.166	440.733	-1169.7	-1226.98	-1161.86	-1219.41	24.4091	53.7317	-442.723	-461.699	-1428.75	-1387.47	426.974	414.988
-174.305	-126.592	-336.363	-378.627	-616.155	-608.94	332.399	382.205	-1157.27	-1139.54	-1152.59	-1143.86	-9.57283	-6.26817	-471.881	-508.185	-1382.59	-1285.11	416.939	384.082
-189.9	-160.91	-350.475	-381.649	-647.162	-602.58	410.681	412.638	-1237.65	-1199.1	-1233.18	-1190.11	23.3182	53.7878	-451.939	-489.68	-1306.96	-1373.97	475.795	425.47
-118.976	-139.144	-384.738	-364.753	-624.998	-595.121	338.547	400.998	-1143.63	-1175.38	-1140.66	-1169.11	15.5555	84.1015	-513.415	-444.54	-1410.13	-1375.54	399.177	442.26
-158.28	-91.9277	-404.544	-374.247	-648.357	-596.964	399.406	335.673	-1121.28	-1124.54	-1123.61	-1119.98	42.3241	58.6498	-412.247	-480.337	-1326.14	-1369.09	487.524	500.311
