## Supplementary table 10 for "Optimizing and benchmarking polygenic risk scores with GWAS summary statistics"

### Sheet: Table S10
Table S10: Description of UKB quantitative traits
Abbreviation	Trait	UKB_Field	N_total	N_train	N_holdout
HT	Standing height	50	374261	335740	38521
DBP	Diastolic blood pressure	4079	350317	311796	38521
SBP	Systolic blood pressure	4080	350310	311789	38521
BMI	Body mass index	21001	373870	335349	38521
WBCC	White blood cell count	30000	363927	325406	38521
RBCC	Red blood cell count	30010	363931	325410	38521
HC	Haemoglobin concentration	30020	363931	325410	38521
HP	Haematocrit percentage	30030	363931	325410	38521
MCV	Mean corpuscular volume	30040	363930	325409	38521
MCH	Mean corpuscular hemoglobin	30050	363928	325407	38521
MCHC	Mean corpuscular hemoglobin concentration	30060	363926	325405	38521
PC	Platelet count	30080	363929	325408	38521
LC	Lymphocyte count	30120	363297	324776	38521
MC	Monocyte count	30130	363297	324776	38521
NC	Neutrophil count	30140	363297	324776	38521
EC	Eosinophil count	30150	363297	324776	38521
