## Supplementary table 11 for "Optimizing and benchmarking polygenic risk scores with GWAS summary statistics"

### Sheet: Table S11
Table S11: Description of UKB binary and ordinal traits
Abbreviation	Trait	UKB fields	N	N_case	N_control	N_train	N_train_case	N_train_control	N_holdout	N_holdout_case	N_holdout_control
CAD	Coronary artery disease	40001;40002;41202;41204;41200;41210	377509	16309	361200	339758	14678	325080	37751	1631	36120
HBP	High blood pressure	6150	377507	102656	274851	339755	92390	247365	37752	10266	27486
DBT	Diabetes diagnosed by doctor	2443	377506	18324	359182	339754	16491	323263	37752	1833	35919
ATH	Asthma	6152	374448	43147	331301	337004	38833	298171	37444	4314	33130
DEP	Depression	2050;2060	352389	NA	NA	317151	NA	NA	35238	NA	NA
