## Supplementary table 12 for "Optimizing and benchmarking polygenic risk scores with GWAS summary statistics"

### Sheet: Table S12
Table S12: Compare PRS prediction accuracy between PUMAS and external validation for quantitative traits in UKB
Trait	Lassosum												LDpred2																PRS-CS
	s=0.2,lambda=5e-3		s=0.2,lambda=1e-2		s=0.5,lambda=5e-3		s=0.5,lambda=1e-2		s=0.9,lambda=5e-3		s=0.9,lambda=1e-2		Inf		p=auto		p=1e-3,nsp		p=1e-2,nsp		p=1e-1,nsp		p=1e-3,sp		p=1e-2,sp		p=1e-1,sp		phi=1e-4		phi=1e-2		phi=auto
	PUMAS	EV	PUMAS	EV	PUMAS	EV	PUMAS	EV	PUMAS	EV	PUMAS	EV	PUMAS	EV	PUMAS	EV	PUMAS	EV	PUMAS	EV	PUMAS	EV	PUMAS	EV	PUMAS	EV	PUMAS	EV	PUMAS	EV	PUMAS	EV	PUMAS	EV
HT	0.298439	0.296472	0.182006	0.183216	0.285455	0.28758	0.173699	0.177024	0.242125	0.246504	0.146078	0.150683	0.313031	0.303584	0.318198	0.313105	0.165531	0.145786	0.110139	0.121581	0.252609	0.215012	0.16615	0.148448	0.141649	0.0561684	0.25899	0.220095	0.294902	0.317767	0.314209	0.333698	0.309039	0.331199
SBP	0.0442407	0.0404787	0.0131292	0.0111151	0.0433019	0.0391155	0.0127128	0.0108254	0.0349121	0.0314963	0.0107403	0.00909364	0.0472089	0.0523569	0.049302	0.0554769	0.0295845	0.0275971	0.0435427	0.0442129	0.0431016	0.0483717	0.0287289	0.0266311	0.0422001	0.0460037	0.0441656	0.0495901	0.0521071	0.05367	0.0443551	0.0543679	0.0518291	0.0552963
DBP	0.0389452	0.0402671	0.0119477	0.013867	0.0386948	0.0390117	0.0115992	0.0135515	0.0322301	0.0319709	0.00968291	0.0115876	0.0440919	0.0518041	0.0457581	0.0547085	0.0263334	0.0341986	0.0428676	0.0469579	0.0427906	0.0488449	0.0248678	0.0337811	0.0412155	0.0455678	0.045284	0.0496598	0.0454664	0.053061	0.0389179	0.0535427	0.0454768	0.0543183
BMI	0.0845242	0.0845467	0.024986	0.0237005	0.0823662	0.0808618	0.0236492	0.022007	0.0684719	0.0645922	0.0194763	0.017608	0.116761	0.010965	0.117504	0.121249	0.0529768	0.0667268	0.0839096	0.088917	0.106196	0.100898	0.0481092	0.064317	0.0819094	0.0863076	0.105545	0.11004	0.100972	0.109299	0.105387	0.121569	0.105764	0.115521
WBCC	0.0526592	0.052044	0.0223963	0.0228812	0.0501542	0.0491637	0.0208713	0.021265	0.0405849	0.0392002	0.0165218	0.0168515	0.0389555	0.0592375	0.0619651	0.0675971	0.0438282	0.0504899	0.0593869	0.0580409	0.0555404	0.0595527	0.0414417	0.0440199	0.0597093	0.0600858	0.0603616	0.0622097	0.0479004	0.0527975	0.0498953	0.0591276	0.0488882	0.0546796
RBCC	0.131042	0.129734	0.0806726	0.0767786	0.127878	0.125675	0.0775745	0.0733589	0.107348	0.105993	0.0647771	0.0624052	0.0907119	0.119152	0.131165	0.136714	0.0885087	0.0951328	0.104503	0.100416	0.105703	0.107495	0.090331	0.086039	0.108824	0.0998522	0.111936	0.112119	0.132057	0.13771	0.112457	0.13111	0.132603	0.141654
HC	0.0842049	0.0755613	0.0458944	0.0383759	0.0803656	0.0709933	0.0430407	0.0363018	0.0627212	0.0544377	0.0321388	0.0277939	0.0761243	0.0813297	0.0895636	0.0976695	0.0703433	0.0565505	0.0791253	0.0807853	0.0762813	0.0791111	0.0677801	0.0665974	0.0790389	0.0794335	0.0820047	0.0827318	0.07393	0.0745109	0.0713727	0.084475	0.0753034	0.0768788
HP	0.0820108	0.0763558	0.0453481	0.0393685	0.079985	0.0726836	0.0436323	0.0377925	0.0651597	0.0577507	0.0352722	0.0308101	0.0682557	4.36105e-05	0.0832496	0.0890853	0.0630579	0.0658401	0.0750169	0.079952	0.0689746	0.0728701	0.0652398	0.0695566	0.0741637	0.0790968	0.0761508	0.0760295	0.0768698	0.0784178	0.0663772	0.079323	0.0782781	0.0800528
MCV	0.165809	0.153055	0.124884	0.114842	0.162168	0.149035	0.121844	0.111834	0.138559	0.127983	0.104847	0.0960478	0.0587202	0.138045	0.171889	0.167368	0.107435	0.106586	0.101375	0.088691	0.113845	0.10604	0.107567	0.0970625	0.106133	0.0968172	0.124568	0.110092	0.151487	0.147891	0.138332	0.148701	0.154178	0.150573
MCH	0.133612	0.116921	0.103862	0.0906208	0.130775	0.115988	0.101596	0.0884097	0.112753	0.0992909	0.0880085	0.0764855	0.0928358	0.0976765	0.1447	0.137204	0.086092	0.0856181	0.0860742	0.081294	0.0937222	0.0806556	0.0885107	0.078476	0.0935548	0.0809585	0.101914	0.0935018	0.122561	0.114667	0.108815	0.113225	0.124199	0.116284
MCHC	0.01967	0.0188254	0.0157277	0.0129734	0.0192601	0.0178047	0.0153494	0.0126502	0.0164189	0.0142167	0.0132994	0.0109962	0.0105394	0.0129016	0.0177811	0.0210866	0.0157626	0.0193192	0.0163726	0.017105	0.012638	0.0151365	0.0157211	0.0193615	0.0175817	0.0197405	0.0139893	0.0159313	0.0178973	0.0177361	0.00855593	0.0136673	0.0176984	0.0177913
PC	0.193237	0.184471	0.131212	0.125907	0.186759	0.178239	0.126143	0.120212	0.156804	0.150689	0.108322	0.100299	0.115233	0.148142	0.194625	0.182453	0.0299067	0.0289149	0.065886	0.0603087	0.141134	0.119256	0.0279846	0.0321518	0.0730768	0.059875	0.154028	0.155597	0.190465	0.194519	0.165896	0.17728	0.192458	0.197559
LC	0.017604	0.0179641	0.00883767	0.0089644	0.0175993	0.0172407	0.00842396	0.0084641	0.0153432	0.0144385	0.00691097	0.00721429	0.0135033	0.0165046	0.0171364	0.0194221	0.0147149	0.0178738	0.0184213	0.0196219	0.0166987	0.0182834	0.0132569	0.017527	0.0184177	0.0196891	0.0179644	0.0216423	0.0169015	0.0190684	0.0100592	0.0153087	0.0169168	0.0192375
MC	0.0654086	0.0668847	0.0443158	0.0447019	0.0629694	0.0639438	0.0421912	0.0423511	0.0522728	0.0518639	0.03526	0.0349559	0.0439698	0.0216008	0.0695329	0.0729162	0.0597853	0.0494175	0.0652303	0.0633102	0.0573233	0.0614255	0.0620905	0.0556137	0.065031	0.0626129	0.0641163	0.0650802	0.0613869	0.0670007	0.0440657	0.057366	0.0625594	0.0675002
NC	0.0688082	0.0705776	0.0354365	0.0359543	0.0663417	0.0672749	0.0332395	0.0341468	0.0556414	0.0551063	0.0268213	0.0277088	0.0607133	0.0438126	0.0787097	0.0848682	0.0567571	0.0594064	0.072554	0.0673388	0.0685173	0.0732791	0.0587189	0.0586899	0.0728121	0.0726336	0.0729072	0.075801	0.0678408	0.0745384	0.0610327	0.0758046	0.0683107	0.0756842
EC	0.0714581	0.079096	0.0444028	0.0459982	0.0691286	0.0757999	0.0425847	0.0438622	0.0584283	0.0629018	0.035681	0.03655	0.0563033	0.070375	0.0759328	0.0931741	0.0535079	0.0619267	0.0590735	0.0698192	0.0683953	0.0779525	0.0549785	0.0620687	0.0598371	0.0692711	0.0747662	0.0885508	0.0679525	0.0793573	0.0557328	0.0742099	0.0678723	0.079434
Note: R2 values from PUMAS are average across 4 folds. R2 values from external validation (EV) approach is calculated on the UKB holdout dataset.
