## Supplementary table 14 for "Optimizing and benchmarking polygenic risk scores with GWAS summary statistics"

### Sheet: Table S14
Table S14: Compare PRS prediction accuracy between PUMAS-ensemble and external validation in UKB
	Tuning-free PRS			lassosum (fine-tuned)		LDpred2 (fine-tuned)		PRS-CS (fine-tuned)		Best single PRS				Ensemble PRS
Traits	PRS-CS-Auto	LDpred2-Auto	SDPR	PUMAS	Individual	PUMAS	Individual	PUMAS	Individual	PUMAS		Individual		PUMAS-ensemble	Individual
Height	0.328089	0.308965	0.325923	0.307096	0.319533	0.308965	0.308965	0.328977	0.328977	0.328977	PRScs	0.328977	PRScs	0.342102	0.343867
BMI	0.112131	0.117356	0.121559	0.117385	0.117385	0.117356	0.117356	0.112131	0.12073	0.117385	lassosum	0.121559	SDPR	0.123083	0.125225
SBP	0.0567429	0.0567818	0.0587084	0.0579793	0.0579793	0.0567818	0.0567818	0.0567429	0.0570078	0.0579793	lassosum	0.0587084	SDPR	0.0602334	0.0608836
DBP	0.055023	0.0556906	0.0607761	0.057997	0.057997	0.0500518	0.0556906	0.055023	0.055023	0.057997	lassosum	0.0607761	SDPR	0.0603159	0.0623302
RBCC	0.138189	0.135322	0.115202	0.1266	0.1266	0.135322	0.135322	0.138189	0.138189	0.138189	PRScs	0.138189	PRScs	0.147303	0.147786
WBCC	0.0541478	0.066991	0.0691344	0.0618895	0.0618895	0.0602602	0.066991	0.0541478	0.0584109	0.0618895	lassosum	0.0691344	SDPR	0.0726837	0.0741104
MCH	0.113269	0.128464	0.0921755	0.0882257	0.108595	0.128464	0.128464	0.113269	0.113269	0.128464	ldpred2	0.128464	ldpred2	0.137748	0.141286
MCHC	0.0164691	0.0189716	0.0208578	0.0114636	0.0133444	0.0161269	0.0189716	0.0168084	0.0168084	0.0168084	PRScs	0.0208578	SDPR	0.0216804	0.0220922
MCV	0.151793	0.166769	0.117855	0.145431	0.145431	0.166769	0.166769	0.151793	0.151793	0.166769	ldpred2	0.166769	ldpred2	0.179068	0.1818
MC	0.0779843	0.0837546	0.0814945	0.0502277	0.0680583	0.0717916	0.0837546	0.0779843	0.0779843	0.0779843	PRScs	0.0837546	ldpred2	0.0885609	0.0914198
NC	0.0751925	0.084536	0.0747762	0.0763535	0.0763535	0.084536	0.084536	0.0751925	0.0764909	0.084536	ldpred2	0.084536	ldpred2	0.0912986	0.0916246
PC	0.199107	0.186626	0.160534	0.170817	0.170817	0.186626	0.186626	0.199107	0.199107	0.199107	PRScs	0.199107	PRScs	0.209671	0.211189
LC	0.0192687	0.0199135	0.0227375	0.0175341	0.0175341	0.0199867	0.0205553	0.019244	0.0192687	0.0199867	ldpred2	0.0227375	SDPR	0.0232861	0.0241258
EC	0.0799707	0.092831	0.0941873	0.0777571	0.0777571	0.092831	0.092831	0.0799707	0.0799707	0.092831	ldpred2	0.0941873	SDPR	0.098604	0.100208
HC	0.0777808	0.0959368	0.0996403	0.0851707	0.0851707	0.0959368	0.0959368	0.0777808	0.0849305	0.0959368	ldpred2	0.0996403	SDPR	0.10529	0.106384
HP	0.0786545	0.0885469	0.09241	0.0788658	0.0788658	0.0885469	0.0885469	0.0786545	0.0786545	0.0885469	ldpred2	0.09241	SDPR	0.0954029	0.0966116
Note: all R2 values are calculated based on the second half of UKB holdout dataset.
