## Supplementary table 15 for "Optimizing and benchmarking polygenic risk scores with GWAS summary statistics"

### Sheet: Table S15
Table S15: Compare fine-tuned PRS and ensemble PRS based on different data partitioning on UKB holdout data
	Fine-tuning PRS (7-2-0-1)		Ensemble (5-2-2-1)
Traits	PRS method	R2	R2
HT	PRS-CS	0.308965	0.344201
DBP	LDpred2	0.0556906	0.061588
SBP	PRS-CS	0.049749	0.0612331
BMI	lassosum	0.117385	0.123854
WBCC	LDpred2	0.066991	0.0729127
RBCC	LDpred2	0.135322	0.145657
HC	LDpred2	0.0959368	0.104442
HP	LDpred2	0.0885469	0.0957636
MCV	PRS-CS	0.166769	0.176372
MCH	PRS-CS	0.128464	0.135501
MCHC	LDpred2	0.0189716	0.0206455
PC	LDpred2	0.186626	0.210594
LC	LDpred2	0.0199135	0.0227866
MC	lassosum	0.0837546	0.0909802
NC	LDpred2	0.084536	0.0912568
EC	LDpred2	0.092831	0.0996749
