## Supplementary table 16 for "Optimizing and benchmarking polygenic risk scores with GWAS summary statistics"

### Sheet: Table S16
Table S16: Compare PRS prediction accuracy between PUMAS-ensemble (with LD misspecification) and external validation in UKB
			UKB GWAS				Meta-analysis of BBJ GWAS and UKB GWAS
			1kg EUR LD		1kg EAS LD		1kg EUR LD		1kg EAS LD
Traits	N_UKB_GWAS	N_BBJ_GWAS	Ensemble PRS (Individual-level ensemble)	Ensemble PRS (PUMAS-ensemble)	Ensemble PRS (Individual-level ensemble)	Ensemble PRS (PUMAS-ensemble)	Ensemble PRS (Individual-level ensemble)	Ensemble PRS (PUMAS-ensemble)	Ensemble PRS (Individual-level ensemble)	Ensemble PRS (PUMAS-ensemble)
HT	335740	159095	0.339	0.307	0.34	0.292	0.345	0.34	0.339	0.303
DBP	311796	136615	0.059	0.057	0.059	0.051	0.059	0.059	0.059	0.053
SBP	311789	136597	0.059	0.053	0.059	0.049	0.059	0.058	0.059	0.048
BMI	335349	158284	0.12	0.115	0.107	0.076	0.124	0.121	0.121	0.106
WBCC	325406	107964	0.07	0.068	0.069	0.042	0.07	0.07	0.069	0.058
RBCC	325410	108794	0.144	0.136	0.144	0.134	0.146	0.138	0.145	0.134
HC	325410	108769	0.097	0.09	0.098	0.068	0.102	0.099	0.101	0.098
HP	325410	108757	0.091	0.083	0.089	0.076	0.094	0.092	0.092	0.089
MCV	325409	108256	0.172	0.171	0.171	0.145	0.18	0.181	0.175	0.166
MCH	325407	108054	0.131	0.114	0.131	0.11	0.134	0.133	0.132	0.13
MCHC	325405	108728	0.021	0.018	0.021	0.016	0.02	0.02	0.02	0.02
PC	325408	108208	0.206	0.206	0.205	0.186	0.207	0.206	0.205	0.195
LC	324776	62076	0.023	0.023	0.023	0.019	0.022	0.022	0.022	0.022
MC	324776	62076	0.088	0.083	0.085	0.064	0.093	0.092	0.09	0.077
NC	324776	62076	0.087	0.086	0.087	0.065	0.089	0.088	0.086	0.076
EC	324776	62076	0.091	0.088	0.093	0.074	0.097	0.095	0.095	0.093
Note: PUMAS-ensemble R2 values are averaged across 4 folds of summary-statsitics-based PRS evaluation.
