## Supplementary table 17 for "Optimizing and benchmarking polygenic risk scores with GWAS summary statistics"

### Sheet: Table S17
Table S17: Description of 31 GWAS summary statistics used in PUMAS-ensemble catalog
Trait	Study	N	N_case	N_control	Reference
Rheumatoid Arthritis	Okada et al.-EUR	58284	14361	43923	http://www.ncbi.nlm.nih.gov/pubmed/24390342
Attention-Deficit/Hyperactivity Disorder	PGC-2017-EUR	53293	19099	34194	https://www.ncbi.nlm.nih.gov/pubmed/30478444
Bipolar Disorder	PGC-2018	51710	20352	31358	https://www.biorxiv.org/content/10.1101/173062v4
Alzheimer's Disease	Jansen-2019	455258	71880	383378	https://www.ncbi.nlm.nih.gov/pubmed/30617256
Crohn's Disease	de Lange et al.	40266	12194	28072	https://www.ncbi.nlm.nih.gov/pubmed/28067908
Ulcerative Colitis	de Lange et al.	45975	12366	33609	https://www.ncbi.nlm.nih.gov/pubmed/28067908
Inflammatory Bowel Disease	de Lange et al.	59957	25042	34915	https://www.ncbi.nlm.nih.gov/pubmed/28067908
Schizophrenia	Pardinas et al.	105318	40675	64643	https://www.ncbi.nlm.nih.gov/pubmed/29483656
Alzheimer's Disease	IGAP2019-Stage1	63926	21982	41944	https://www.ncbi.nlm.nih.gov/pubmed/30820047
Anxiety Disorder	iPSYCH2019-ASRD	31890	12665	19225	https://www.ncbi.nlm.nih.gov/pubmed/31116379
Anxiety Disorder	iPSYCH2019-Stress	29056	9831	19225	https://www.ncbi.nlm.nih.gov/pubmed/31116379
Prostate Cancer	PRACTICAL-2018	140254	79148	61106	https://www.ncbi.nlm.nih.gov/pubmed/29892016
Anorexia Nervosa	PGC-2019	72517	16992	55525	https://www.ncbi.nlm.nih.gov/pubmed/31308545
Parkinson's Disease	Nalls-2019	482730	33674	449056	https://www.biorxiv.org/content/10.1101/388165v3
Post-Traumatic Stress Disorder	PGC-2019	174494	23185	151309	https://www.ncbi.nlm.nih.gov/pubmed/31594949
Heart Failure	HERMES-2020	977323	47309	930014	https://pubmed.ncbi.nlm.nih.gov/31919418/
Ischaemic Stroke	MEGASTROKE-AS-EUR	446696	40585	406111	https://pubmed.ncbi.nlm.nih.gov/29531354/
Ischaemic Stroke	MEGASTROKE-AIS-EUR	440328	34217	406111	https://pubmed.ncbi.nlm.nih.gov/29531354/
Major Depressive Disorder	Howard et al.	500199	170756	329443	https://www.ncbi.nlm.nih.gov/pubmed/30718901
Alzheimer's Disease	Marioni-2018-Meta	368440	59042	309398	https://pubmed.ncbi.nlm.nih.gov/29777097/
Insomnia	Jansen-2019	386533	109402	277131	https://pubmed.ncbi.nlm.nih.gov/30804565/
Autism Spectrum Disorder	Matoba-2020-EUR	55420	22916	32504	https://pubmed.ncbi.nlm.nih.gov/32747698/
Sleeping Behavior	Jansen-2019-Snoring	359916	134249	225667	https://pubmed.ncbi.nlm.nih.gov/30804565/
HDL Cholesterol	GLGC-2013	188577	NA	NA	http://www.ncbi.nlm.nih.gov/pubmed/24097068
LDL Cholesterol	GLGC-2013	188577	NA	NA	http://www.ncbi.nlm.nih.gov/pubmed/24097068
Personality	Nagel-2018-WorrySub	348219	NA	NA	https://pubmed.ncbi.nlm.nih.gov/29942085/
Personality	Nagel-2018-DepressionSub	357957	NA	NA	https://pubmed.ncbi.nlm.nih.gov/29942085/
Personality	Nagel-2018-Depression	381455	NA	NA	https://pubmed.ncbi.nlm.nih.gov/29942085/
Personality	Nagel-2018-Neuroticism	390278	NA	NA	https://pubmed.ncbi.nlm.nih.gov/29942085/
Total Cholesterol	GLGC-2013	188577	NA	NA	http://www.ncbi.nlm.nih.gov/pubmed/24097068
Triglycerides	GLGC-2013	188577	NA	NA	http://www.ncbi.nlm.nih.gov/pubmed/24097068
