## Supplementary table 18 for "Optimizing and benchmarking polygenic risk scores with GWAS summary statistics"

### Sheet: Table S18
Table S18: PUMAS-ensemble catalog GWAS summary statistics quality controls
1. Impute SE for quantitative traits
2. Include only HapMap3 and 1KG CEU variants
3. Coordinate A1/A2 in summary statistics with A1/A2 in LD reference data and flip signs of summary statistics
4. Impute minor allele frequency
5. Impute chromosome and base pair information
6. Transform summary statistics of logistic scale to linear scale for binary phenotypes
7. Remove variants with extreme values in summary statistics
8. Impute sample size and conduct QC basd on sample size
9. Sort QC'ed summary statistics by chromosome and base pair
