## Supplementary table 19 for "Optimizing and benchmarking polygenic risk scores with GWAS summary statistics"

### Sheet: Table S19
Table S19: PRS prediction accuracy in PUMAS-ensemble catalog
Trait	Abbreviation	Best PRS method	Best single PRS R2	PRS-CS auto R2	LDpred2 auto R2	Ensemble PRS R2	h2	se(h2)	N
Rheumatoid Arthritis	RA	ldpred2	0.0203379	0.0114279	0.0203379	0.0244264	0.2115	0.0738	58284
ADHD	ADHD	lassosum	0.0445838	0.0371019	0.0318813	0.045485	0.2367	0.0153	53293
Bipolar Disorder	BIP	sdpr	0.0668522	0.0586519	0.0461801	0.0723079	0.3487	0.0171	51710
AD Jansen2019	Jansen2019	sdpr	0.0245163	0.0126198	0.0158462	0.0243494	0.014	0.0022	455258
Crohn's Disease	CD	ldpred2	0.20473	0.168645	0.20473	0.21302	0.4246	0.0439	40266
Ulcerative Colitis	UC	lassosum	0.09232	0.0887144	0.0840485	0.112073	0.2554	0.0247	45975
Inflammatory Bowel Disease	IBD	ldpred2	0.173647	0.140377	0.173647	0.177374	0.3021	0.0264	59957
Schizophrenia	SCZ	lassosum	0.136924	0.124585	0.135685	0.145193	0.419	0.0156	105318
AD IGAP2019	IGAP2019	sdpr	0.102531	0.0485005	0.0741832	0.101613	0.072	0.0116	63926
Anxiety Disorder (ASRD)	ASRD	ldpred2	0.0151219	0.0120125	0.00420619	0.0152493	0.2075	0.0201	31890
Anxiety Disorder (Stress)	Stress	lassosum	0.0118991	0.00810737	0.00374789	0.0134248	0.2066	0.0204	29056
Prostate Cancer	PROC	ldpred2	0.0773813	0.0681667	0.0773813	0.0812092	0.1427	0.0215	140254
Anorexia Nervosa	AN	ldpred2	0.0280999	0.0245203	0.0188233	0.0294383	0.1796	0.0119	72517
Parkinson's Disease	PD	ldpred2	0.00150977	0.000928105	0.00150977	0.00152739	0.0187	0.0017	482730
PTSD	PTSD	lassosum	0.00177928	0.00103317	0.000421836	0.00176371	0.0168	0.003	174494
Heart Failure	HF	ldpred2	0.000322644	0.00027946	0.000322644	0.00031409	0.008	0.0007	977323
Ischaemic Stroke (AS)	AS	ldpred2	0.00083411	0.000575154	0.00083411	0.000824451	0.0126	0.0014	446696
Ischaemic Stroke (AIS)	AIS	ldpred2	0.00120618	0.000989017	0.00120618	0.00130223	0.0134	0.0013	440328
Major Depressive Disorder	MDD	sdpr	0.0123527	0.0118242	0.0119283	0.0125036	0.0605	0.0023	500199
AD Marioni2018	Marioni2018	sdpr	0.0362948	0.0184869	0.0208806	0.0359161	0.0183	0.0027	368440
Insomnia	Insomnia	ldpred2	0.00785295	0.00679019	0.00785295	0.00803718	0.0459	0.002	386533
Autism Spectrum Disorder	ASD	lassosum	0.0183304	0.0141514	0.00642785	0.0205146	0.1998	0.0131	55420
Sleeping Behavior (Snoring)	Snoring	sdpr	0.011637	0.010308	0.0105568	0.01235	0.0614	0.0026	359916
HDL Cholesterol	HDL	ldpred2	0.101736	0.0664537	0.0903299	0.0996855	0.2334	0.0404	188577
LDL Cholesterol	LDL	ldpred2	0.0976962	0.0607653	0.0934184	0.0938186	0.209	0.0353	188577
Personality (WorrySub)	WorrySub	sdpr	0.0201511	0.0178971	0.0189507	0.0205056	0.0901	0.0033	348219
Personality (DepressionSub)	DepressionSub	sdpr	0.022722	0.019659	0.0206308	0.0228584	0.0886	0.0034	357957
Personality (Depression)	Depression	ldpred2	0.00631445	0.00595993	0.0060762	0.00650379	0.0464	0.0025	381455
Personality (Neuroticism)	Neuroticism	ldpred2	0.0320848	0.0283878	0.0320848	0.0328215	0.1037	0.0035	390278
Total Cholesterol	TC	ldpred2	0.0809032	0.0544855	0.0756267	0.0798317	0.2124	0.0274	188577
Triglycerides	Triglycerides	ldpred2	0.0618634	0.0492807	0.0575283	0.0648694	0.2165	0.0353	188577
Note: h2 point estimates and corresponding standard errors are obtained from LD-score regression. R2 values are averaged across 4 folds.
