## Supplementary table 20 for "Optimizing and benchmarking polygenic risk scores with GWAS summary statistics"

### Sheet: Table S20
Table S20: UKB data fields for AD cases extraction
Phenotype	Data Field	Sample Size	Description
Alzheimer's disease	131037	2878	Source of report of G30 (alzheimer's disease)
	42021	1005	Source of alzheimer's disease report
	130837	1959	Source of report of F00 (dementia in alzheimer's disease)
	40002	214	Contributory (secondary) causes of death: ICD10; G30
	41270	2924	Diagnoses - ICD10; G30
	41270	2195	Diagnoses - ICD10; F00
	41202	431	Diagnoses - main ICD10; G30
	41202	118	Diagnoses - main ICD10; F00
	41204	2736	Diagnoses - secondary ICD10; G30
	41204	2128	Diagnoses - secondary ICD10; F00
	40001	454	Underlying (primary) cause of death: ICD10; G30
