## Supplementary table 21 for "Optimizing and benchmarking polygenic risk scores with GWAS summary statistics"

### Sheet: Table S21
Table S21: IGAP 2019 AD PRS prediction accuracy
Method	Parameters	With APOE		Without APOE
		PUMAS	EV	PUMAS	EV
lassosum	s=0.2,lambda=5e-3	0.0254402	0.0608632	0.00227398	0.00674734
	s=0.2,lambda=1e-2	0.0727051	0.10692	0.00582484	0.0131892
	s=0.5,lambda=5e-3	0.0218241	0.0520908	0.00389508	0.00746235
	s=0.5,lambda=1e-2	0.0609651	0.106753	0.00653911	0.0103794
	s=0.9,lambda=5e-3	0.0176586	0.0328348	0.00678676	0.00937228
	s=0.9,lambda=1e-2	0.0431246	0.0786049	0.00727566	0.00970222
LDpred2	Inf	0.00829359	0.0111321	0.00671649	0.00824359
	p=auto	0.0842001	0.112085	0.0103541	0.0205964
	p=1e-3,nsp	0.0655236	0.106023	0.00887853	0.00987636
	p=1e-2,nsp	0.0504895	0.0983233	0.0100411	0.014205
	p=1e-1,nsp	0.00121232	0.00217911	0.00696313	0.00631884
	p=1e-3,sp	0.0668185	0.10847	0.00875786	0.014814
	p=1e-2,sp	0.0546648	0.103002	0.0101059	0.0155102
	p=1e-1,sp	0.00588823	0.0146842	0.00713776	0.00782356
PRS-CS	phi=1e-4	0.0584619	0.0855257	0.00782966	0.014405
	phi=1e-2	0.0118643	0.0326835	0.00196346	0.00675514
	phi=auto	0.0571915	0.0912062	0.0076409	0.0112138
Note: AD PRSs are evaluated by (1) PUMAS and (2) external validation based on UKB AD case-control dataset. R2 values from PUMAS are average across 4 folds.
